# Geological degassing enhances microbial metabolism in the continental subsurface

**DOI:** 10.1101/2020.03.07.980714

**Authors:** Till L.V. Bornemann, Panagiotis S. Adam, Victoria Turzynski, Ulrich Schreiber, Perla Abigail Figueroa-Gonzalez, Janina Rahlff, Daniel Köster, Torsten C. Schmidt, Ralf Schunk, Bernhard Krauthausen, Alexander J. Probst

**Affiliations:** Environmental Microbiology and Biotechnology, Faculty of Chemistry, University Duisburg-Essen, Germany; Department of Geology, University Duisburg-Essen, Germany; Instrumental Analytical Chemistry and Centre for Water and Environmental Research (ZWU), University of Duisburg-Essen, Germany; Geyser-Center, Andernach, Germany; Institute of Applied Geosciences, Karlsruhe Institute of Technology, Germany

## Abstract

Mantle degassing provides a substantial amount of reduced and oxidized gases shaping microbial metabolism at volcanic sites across the globe, yet little is known about its impact on microbial life under non-thermal conditions. Here, we characterized deep subsurface fluids from a cold-water geyser driven by mantle degassing using genome-resolved metagenomics to investigate how the gases impact the metabolism and activity of indigenous microbes compared to non-impacted sites. While species-specific analyses of Altiarchaeota suggest site-specific adaptations and a particular biogeographic pattern, chemolithoautotrophic core features of the communities appeared to be conserved across 17 groundwater ecosystems between 5 and 3200 m depth. We identified a significant negative correlation between ecosystem depth and bacterial replication, except for samples impacted by high amounts of subsurface gases, which exhibited near-surface activity. Our results suggest that geological degassing leads to higher nutrient flows and microbial activity in the deep subsurface than previously estimated.
