## Supplementary material for "Geological degassing enhances microbial metabolism in the continental subsurface": File S3

### Sheet: Sheet1
Laboratory	Lohmann	Fresenius	Fresenius	TZW	PUG	PUG	PUG	PUG
Sampling time	1904	1958	1966	2002-09-19	2003-04-15	2003-04-15	2004-04-15	2004-04-15
					11:45:00	13:30:00	15:30:00	17:30:00
A436				8	10.4	6.96	4.98	11.2
Turbidity [NTU]					3.1	1.38	1.12	1.27
Temperature [°C]				20.3	18.8	20	21.4	20
pH				N.D.	6.84	6.69	6.66	6.62
Electric conductivity [µS cm-1]				13400	13500	13570	13510	13600
Redox potential [mV]				38	38	6	31	36
Calcite capacity [mg l-1]					-319	-325	-327	-326
O2 [mg l-1]					2.8	1.8	1	1.7
O2 saturation index [%]					29	22	12	20
Degree of alkalinity pH 8.2 [mmol l-1]				37.9	26.9	31.33	30.93	33.86
As dissolved CO2 [mg l-1]					1184	1379	1361	1490
Degree of acidity pH 4.3 [mmol l-1]				94.3	93.3	93.44	93.59	93.5
Carbonate hardness [°dH]					261.3	261.6	262.1	261.8
Sum alkaline earths [mmol l-1]					23.6	22.1	22.5	22
Total hardness [°dH]					131.9	124	126.3	123.5
Aluminium [mg l-1]				1.23	0.39	0.3	0.33	0.4
Antimony [mg l-1]				n.n.	<0.001	<0.001	<0.001	<0.001
Arsenic [mg l-1]				0.381	0.081	0.046	0.065	0.063
Barium [mg l-1]				BDL
Lead [mg l-1]				BDL
Boron [mg l-1]				7.13	7.63	7.17	7.13	7.76
Cadmium [mg l-1]				BDL	<0.001	<0.001	<0.001	<0.001
Calcium [mg l-1]	72	299	293	299	344.7	323.1	334.6	320.8
total Chromium [mg l-1]				0.023	0.007	<0.005	<0.005	0.007
Chromium VI [mg l-1]
Iron [mg l-1]	2.2	7.81	10.1	19.1	<0.05	<0.05	<0.05	0.07
Potassium [mg l-1]	105	108	99	107	105.6	98.1	99.7	99.5
Copper [mg l-1]				BDL	<0.005	<0.005	<0.005	<0.005
Cobalt [mg l-1]
Magnesium [mg l-1]	277	332	355	314	363.4	342.2	345.1	341.3
Manganese [mg l-1]	0.2	0.46	0.59	0.882	0.33	0.32	0.036	0.4
Sodium [mg l-1]	1926	2715	2705	2710	2855	2697	2688	2677
Nickel [mg l-1]				0.031	0.039	0.043	0.042	0.048
Mercury [mg l-1]				0.00175	<0.0005	<0.0005	<0.0005	<0.0005
Selenium [mg l-1]				0.034	<0.001	<0.001	<0.001	<0.001
Silver [mg l-1]				BDL
Zinc [mg l-1]				BDL
Ammonia [mg l-1]	3.82	4.4	3.85	3.8	3.89	3.94	3.95	3.97
Nitrite [mg l-1]				n.n.	<0.01	<0.01	<0.01	<0.01
Nitrate [mg l-1]				n.n.	16	<1	28.5	15.8
Chloride [mg l-1]	1516	2182	2141	2220	2477	2342	2362	2304
Fluoride [mg l-1]				0.68	<0.2	<0.1	<0.1	<0.1
Sulfate [mg l-1]	259	423	425	437	429	404.6	403.2	402.4
Phosphorus [mg l-1]				1.4	0.91	1.07	1.23	0.93
Hydrogen carbonate [mg l-1]	3960	5692	6000		5693	5700	5709	5704
Oxidability Manganese [mg l-1]					28.9	31	18.4	25
TOC [mg l-1]					34	46	22	18
CO2 [mg l-1]	2747	1523	1522
